# Signal-independent activation reveals two-component regulatory networks

**DOI:** 10.1101/2024.03.22.586261

**Authors:** Cosme Claverie, Francesco Coppolino, Maria-Vittoria Mazzuoli, Cécile Guyonnet, Elise Jacquemet, Rachel Legendre, Odile Sismeiro, Giuseppe Valerio De Gaetano, Giuseppe Teti, Patrick Trieu-Cuot, Asmaa Tazi, Concetta Beninati, Arnaud Firon

**Author notes:** Correspondence to Arnaud Firon. These authors contributed equally (Cosme Claverie, Francesco Coppolino).

## Abstract

Each bacterial species has specific regulatory systems to control physiology, adaptation, and host interactions. One challenge posed by this diversity is to define the evolving gene regulatory networks. This study aims to characterise two-component systems (TCS) in *Streptococcus agalactiae*, the main cause of neonatal meningitis. Here we demonstrate signal-independent activation of signalling pathways by systematically targeting the conserved mechanism of phosphatase activity of the 14 histidine kinases of the two main TCS families. Transcriptomic analysis resolves most pathways with high resolution, encompassing specialized, connected, and global regulatory systems. The activated network notably reveals the connection between CovRS and SaeRS signaling through the adhesin PbsP, linking the main regulators of host interactions to balance pathogenicity. Additionally, constitutive activation of the BceRS system reveals its role in cell envelope homeostasis beyond antimicrobial resistance. Overall, this study demonstrates the generalizability and versatility of TCS genetic activation to uncover regulatory logics and biological processes.
