## Supplemental Tables S1 to S6 for "Signal-independent activation reveals two-component regulatory networks": Supp Table S1.xlsx

### Sheet: Feuil1 (2)
Supplementary Table S1: TCS-encoding genes in the hypervirulent BM110 strain.
(a) NCBI RefSeq NZ_LT714196
(b) Thomas L, Cook L. Two-Component Signal Transduction Systems in the Human Pathogen Streptococcus agalactiae. Infect Immun. 2020;88(7).
HK gene ID (NCBI) (a)	HK protein ID (NCBI)	TCS name, alias	Kinase domain	Motif	HKA mutation	Transmembrane domain	Cognate RR Domain	Cognate RR gene ID (NCBI) (a)	Cognate RR protein ID (NCBI)	TCS Number (b)
BQ8897_RS08405	WP_000791116.1	CovRS, CsrRS	HisKA	SHELRTPV	T282A	2	OmpR	BQ8897_RS08410	WP_000516681.1	13
BQ8897_RS02745	WP_000770243.1	SaeRS	HisKA	SHDIKTPI	T133A	2	OmpR	BQ8897_RS02740	WP_000192298.1	5
BQ8897_RS05565	WP_000042576.1	CiaRH	HisKA	SHELRTPL	T228A	2	OmpR	BQ8897_RS05570	WP_000590620.1	10
BQ8897_RS01220	WP_001879097.1	HssRS	HisKA	SHELKTPI	T150A	2	OmpR	BQ8897_RS01215	WP_000590687.1	1
BQ8897_RS04375	WP_001065465.1	VikRS, WalRK	HisKA	SHELRTPL	T221A	1	OmpR	BQ8897_RS04370	WP_000722052.1	8
BQ8897_RS10155	WP_000162290.1	PhoRS, PhoPR, PhoBR	HisKA	SHELKTPL	T345A	2	OmpR	BQ8897_RS10160	WP_000638645.1	18
BQ8897_RS09545	WP_000490535.1	DltRS	HisKA	SHELKTPI	T184A	2	OmpR	BQ8897_RS09550	WP_001238594.1	14
BQ8897_RS06940	WP_086874277.1	RelRS	HisKA	GHELKTPL	T208A	2	OmpR	BQ8897_RS06945	WP_001264417.1	12
BQ8897_RS11030	WP_000898851.1	/	HisKA	SHELRTPV	T245A	2	OmpR	BQ8897_RS11025	WP_000699618.1	20
BQ8897_RS03865	WP_000734167.1	VncRS	HisKA	SHELKTPL	T245A	2	OmpR	BQ8897_RS03860	WP_000699093.1	6
BQ8897_RS05530	WP_000620981.1	BceRS, NsrRK, GraRS	HisKA	SHQMKVPL	V124A	2	OmpR	BQ8897_RS05525	WP_000076874.1	9
BQ8897_RS10655	WP_000730410.1	/	HisKA	SHELRTPL	T267A	2	OmpR (pseudo)	BQ8897_RS10650	/	19
BQ8897_RS02345	WP_000716168.1	LiaRS	HisKA_3	LHDTVSQ	Q149A	2	LuxR	BQ8897_RS02350	WP_000357891.1	4
BQ8897_RS02290	WP_000791335.1	/	HisKA_3	LHDSLGH	H188A	5	LuxR	BQ8897_RS02295	WP_000772044.1	3
BQ8897_RS05730	WP_000171908.1	LtdRS	His_kinase / GAF	PHFLFN	(N393A)	6	LytTR	BQ8897_RS05725	WP_000866963.1	11
BQ8897_RS01540	WP_000930332.1	LytS	His_kinase / GAF	PHFFFN	(N387A)	6	LytTR	BQ8897_RS01545	WP_000697627.1	2
BQ8897_RS10075	WP_001215130.1	FspSR	His_kinase	PHFLYN	(N372A)	2	HTH-18	BQ8897_RS10070	WP_000286068.1	16
BQ8897_RS09940	WP_000728122.1	MaeEK	CitA - SpoOB-type	THQFMN	(N337A)	2	(HTH-52)	BQ8897_RS09945	WP_000382776.1	15
BQ8897_RS10130	WP_086874326.1	RgfAC	(GHKL) YesMN family / HATPase_C_5	(RHDYSN)	(N258A)	7	LytTR	BQ8897_RS10135	WP_001019938.1	17
BQ8897_RS11050	WP_000884296.1	/	(GHKL) / HATPase_C	not detected	/	5	YcbB	BQ8897_RS11055	WP_000675242.1	21
/	/	/	/	/	/	/	OmpR (orphan)	BQ8897_RS04335	WP_001261246.1	7
