## Supplemental Tables S1 to S6 for "Signal-independent activation reveals two-component regulatory networks": Supp Table S2.xlsx

### Sheet: Supp Table S2
Supplementary Table S2: List of strains with sequenced genome.
BM110 genome = NCBI RefSeq NZ_LT714196
Laboratory ID (NEM)	Parental strain	Mutation	Mean coverage	SNP / Indel	Polymorphism Type	Change	Minimum	Maximum	Coverage	Variant Frequency	Variant P-Value	Protein Effect	Amino Acid Change	locus_tag	protein_id	product
HKA collection
4517	BM110	CovS T282A	115	1	SNP (transversion)	C -> A	1167339	1167339	149	100.0%	0.0	Substitution	S -> I	BQ8897_RS06255	WP_000348145.1	HAD-IIB family hydrolase
5757	BM110	CiaH T228A	144	0
5760	BM110	DltS T184A	99	0
5761	BM110	SaeS T133A	180	0
5764	BM110	HssS T150A	109	0
5768	BM110	VikS T221A	253	1	SNP (transition)	C -> T	1466022	1466022	167	99.4%	0.0	Substitution	P -> L	BQ8897_RS07635	WP_000681010.1	Transporter substrate-binding domain-containing protein
5776	BM110	PhoS T345A	248	0
5778	BM110	LiaS Q149A	146	0
5783	BM110	HK10655 T267A	121	0
5785	BM110	HK11030 T245A	419	0
5788	BM110	BceS V124A	313	0
5790	BM110	RelS T208A	186	1	Insertion (tandem repeat)	(T)6 -> (T)7	879353	879352	121	90.9%	1.2E-260	intergenic				3' UTR between BQ8897_RS04900 and BQ8897_RS04905
5792	BM110	HK02290 H288A	184	0
5806	BM110	VncS T245A	118	0
SaeRS Regulatory network
5958	SaeS T133A	pbsP + term	248	0
6208	SaeS T133A	∆pbsP	292	0
6212	SaeS T133A	∆bvaP	293	0
6209	SaeS T133A	pbsP ∆intern	278	0
5983	SaeS T133A	pbsP ∆C-ter	55	0
BceRS Regulatory network
6085	BceS V124A	BceR D55A	65	0
6076	BceS V124A	∆bceAB	86	1	SNP (transversion)	G -> T	1334443	1334443	79	98.7%	7.9E-272	None		BQ8897_RS07055		aminoacyltransferase (pseudogene - frameshifted in WT)
6123	BceS V124A	∆bceD	82	0
6183	BceS V124A	∆bceO	219	1	SNP (transition)	G -> A	480561	480561	226	98.2%	0.0	Substitution	A -> T	BQ8897_RS02910		S8 family serine peptidase (pseudogene - frameshifted in WT)
6084	BM110	BceR D55A	70	1	SNP (transition)	T -> C	1167943	1167943	48	100.0%	1.0E-168	Substitution	M -> V	BQ8897_RS06255	WP_000348145.1	HAD-IIB family hydrolase
6075	BM110	∆bceAB	230	3	SNP (transition) SNP (transition) Insertion (tandem repeat)	C -> T G -> A (T)8 -> (T)9	1167802 1306502 1582151	1167802 1306502 1582150	199 250 220	100.0% 100.0% 99.5%	0.0 0.0 0.0	Substitution None Frameshifted	G -> S	BQ8897_RS06255 BQ8897_RS06930 BQ8897_RS08300	WP_000348145.1 WP_000348822.1 WP_000039538.1	HAD-IIB family hydrolase diphosphomevalonate decarboxylase hypothetical protein
6121	BM110	∆bceD	92	0
6182	BM110	∆bceO	254	0
6073	BM110	∆bceP	199	1	SNP (transition)	C -> T	1167802	1167802	191	100.0%	0.0	Substitution	G -> S	BQ8897_RS06255	WP_000348145.1	HAD-IIB family hydrolase
Unselected mutants																Compensatory mutations highlighted in red
5765	BM110	VikS T221A	318	3	Deletion (tandem repeat) Insertion Deletion (tandem repeat)	(A)5 -> (A)4 +TC (T)8 -> (T)7	181448 767950 1387453	181448 767949 1387453	377 229 341	94.4% 90.4% 78.6%	0.0 0.0 0.0	intergenic Frame Shift Frame Shift	loss-of-function loss-of-function	BQ8897_RS04375 BQ8897_RS07300	WP_001065465.1 WP_001085534.1	5' (79bp) BQ8897_RS01225 cell wall metabolism sensor histidine kinase VicK LysM peptidoglycan-binding domain-containing protein
5766	BM110	VikS T221A	120	3	Deletion (tandem repeat) SNP (transversion) SNP (transversion)	(T)8 -> (T)7 T -> A C -> A	1204122 1829961 2140094	1204122 2140094 2140094	107 146 102	95.3% 100.0% 99.0%	1.6E-186 0.0 0.0	Frame Shift Substitution Truncation	loss-of-function L -> Q loss-of-function	BQ8897_RS06455 BQ8897_RS09675 BQ8897_RS11260	WP_000197398.1 WP_000608864.1 WP_001042662.1	tyrosine-protein kinase (CspD) hypothetical protein transglycosylase
5767	BM110	VikS T221A	230	4	Deletion Deletion Deletion (tandem repeat) SNP (transition)	∆31bp -T (T)8 -> (T)7 C -> T	769037 769106 1204122 1216105	769097 769106 1204122 1216105	59 20 193 199	89.8% 85.0% 97.4% 99.0%	4.1E-41 7.7E-10 0 0	Truncation Frame Shift Frame Shift Substitution	loss-of-function loss-of-function loss-of-function E -> K	BQ8897_RS04375 BQ8897_RS04375 BQ8897_RS06455 BQ8897_RS06520	WP_001065465.1 WP_001065465.1 WP_000197398.1 WP_001259482.1	cell wall metabolism sensor histidine kinase VicK cell wall metabolism sensor histidine kinase VicK tyrosine-protein kinase (CspD) matrixin family metalloprotease
5769	BM110	VikS T221A	320	1	SNP (transition)	G -> A	2132415	2132415	355	99.7%	0	Truncation	loss-of-function	BQ8897_RS11230	WP_000819773.1	DHH family phosphoesterase (GdpP)
6083	BceS V124A	∆bceP	97	2	SNP (transition)	G -> A	1018658	1018658	90	100.0%	1.0E-315	Start codon	translation	BQ8897_RS05525	WP_000076874.1	Start codon ATG->ATA BceR response regulator transcription factor
					SNP (transition)	T -> C	1813795	1813795	111	100.0%	0.0	None		BQ8897_RS09595	WP_086874322.1	transcription antiterminator
6110	BceS V124A	∆bceP	122	2	SNP (transition)	C -> T	358888	358888	117	99.1%	0.0	Substitution	A -> V	BQ8897_RS02215	WP_000174855.1	ammonia-dependent NAD(+) synthetase
					SNP (transversion)	T -> G	1018261	1018261	157	99.4%	0.0	Substitution	D -> E	BQ8897_RS05520	WP_000499553.1	BceB FtsX-like permease family protein
6111	BceS V124A	∆bceP	128	3	Insertion (tandem repeat)	(A)16 -> (A)17	501584	501583	83	54.2%	1.2E-62	intergenic				probable promoter BQ8897_RS03000 alpha-like surface protein
					SNP (transition)	C -> T	765364	765364	130	100.0%	0.0	None		BQ8897_RS04360	WP_000946173.1	transporter substrate-binding domain-containing protein
					SNP (transition)	C -> T	1019005	1019005	105	99.0%	0.0	Substitution	A -> V	BQ8897_RS05525	WP_000076874.1	BceR response regulator transcription factor
6112	BceS V124A	∆bceP	140	1	SNP (transition)	C -> T	1018779	1018779	138	100.0%	0.0	Truncation		BQ8897_RS05525	WP_000076874.1	BceR response regulator transcription factor
6101	∆bceP	BceS V124A	110	5	Chromosomal duplication	952 bp	1019225	1020177	2x	100.0%	0			BQ8897_RS05530	WP_000620981.1	Recombination into BceRS - probable truncation.
					SNP (transition)	C -> T	567135	567135	128	100.0%	0.0	Substitution	R -> C	BQ8897_RS03325	WP_001286946.1	exodeoxyribonuclease VII large subunit
					SNP (transition)	C -> T	949596	949596	101	100.0%	0.0	Substitution	V -> I	BQ8897_RS05210	WP_000700875.1	Mur ligase family protein
					SNP (transition)	C -> T	1167802	1167802	107	100.0%	0.0	Substitution	G -> S	BQ8897_RS06255	WP_000348145.1	HAD-IIB family hydrolase
					SNP (transition)	G -> A	1297637	1297637	113	100.0%	0.0	Substitution	P -> L	BQ8897_RS06880	WP_000158595.1	thymidylate synthase
