## Supplemental Tables S1 to S6 for "Signal-independent activation reveals two-component regulatory networks": Supp Table S3.xlsx

### Sheet: Feuil1
Supplementary Table 3: Antibiotic susceptibility.
		WT	VikS T221A	RelS T208A	BceS V124A	CovS T282A	SaeS T133A	HK11030 T245A	HK10655 T267A	HK02290 H288A	VncS T245A	CiaH T228A	DltS T184A	LiaS Q149A	HssS T150A	PhoS T345A
CMI (µg/ml)	Penicillin G	0.047	0,004/0,006	0.032	0.032	0.032	0.023	0.032	0.064	0.032	0.047	0.047	0.032	0.047	0.047	0.047
	Amoxicillin	0.047	< 0,016/< 0,016	0.047	0.032	0.064	0.047	0.047	0.047	0.064	0.047	0.047	0.064	0.047	0.047	0.047
	Cefotaxime	0.032	0,008/0,008	0.032	0.023	0.047	0.032	0.023	0.032	0.032	0.047	0.032	0.023	0.032	0.032	0.032
	Ceftriaxone	0.032	0,008/0,008	0.047	0.047	0.047	0.032	0.047	0.047	0.032	0.047	0.032	0.032	0.032	0.032	0.032
	Teicoplanin	0.064	0.023	0.047	0.064	0.064	0.047	0.032	0.094	0.047	0.047	0.064	0.094	0.064	0.047	0.047
	Fosfofomycin	1	1/1	0,38/0,38	0.75	0.75	1	1.5	1.5	0.5	1	1	1	1	1	1
	Vancomycin	0.25	0.125	0.25	0.25	0.19	0.19	0.19	0.125	0.19	0.19	0.19	0.25	0.19	0.125	0.125
	Daptomycin	0.064	0,064/0,125	0.19	0.19	0.094	0.125	0.064	0.125	0.094	0.094	0.094	0.125	0.125	0.064	0.125
eTest (mm)	Penicillin G	24	35	28	27	23	27	28	22	26	28	23	23	26	20	20
	Ampicillin	23	33	29	26	22	23	29	22	27	26	23	22	25	21	23
	Oxacilline	16	27	22	20	19	17	22	16	20	19	17	19	21	18	17
	Teicoplanin	20	22	22	21	21	20	19	17	20	21	20	18	19	20	18
	Vancomycin	20	22	22	21	20	20	19	18	20	20	19	18	19	19	19
	Tetracycline	17	16	15	14	15	16	12	12	14	14	14	13	14	12	14
	Gentamicin	22	19	21	19	21	18	19	18	20	21	18	19	17	18	18
	Kanamycin	10	10	12	12	14	12	13	10	12	15	9	11	8	9	10
	Erythromycin	29	33	33	30	29	27	28	28	30	29	27	25	28	28	27
	Rifampicin	26	32	28	27	28	26	27	23	27	27	25	23	26	26	25
	Lincomycin	32	29	31	28	28	26	26	25	26	26	26	24	25	25	23
	Pristinamycin	30	32	36	31	31	31	31	26	30	30	28	29	29	25	28
	Levofloxacin	22	20	21	23	23	21	21	18	22	21	22	21	21	21	20
	Norfloxacin	18	16	12	17	18	15	18	16	16	17	18	15	17	16	16
	Linézolid	25	23	25	23	23	25	23	21	22	25	23	23	21	23	23
