## Supplemental Tables S1 to S6 for "Signal-independent activation reveals two-component regulatory networks": Supp Table S5.xlsx

### Sheet: S5 - oligonucleotide
Supplementary Table S5: Oligonucleotides
Oligonucleotide ID	Oligonucleotide Sequence (5’-3’)	Features
Mutant construction
879	GAATTCGTAATCATGTCATAGCTGT	Inverse PCR for pG1 Gibson
880	GGATCCTCTAGAGTCGACCTGCAGG	Inverse PCR for pG1 Gibson
1162	ACAGCTATGACATGATTACGAATTCAATATGGTTATGTCACGTACTGC	CiaH T228A gibson pG 5'
1163	GTAAGACAGCTAGtGGtgcgCGCAGCTCGTGGCTAGCATTTTCG	CiaH T228A
1164	CTAGCCACGAGCTGCGcgcaCCaCTAGCTGTCTTACAAAATCGCCT	CiaH T228A
1165	cctgcaggtcgactctagaggatccACGATTTGTTGAGCTAAAGAAAGG	CiaH T228A gibson pG 3'
1166	ATGACTGTTATCATCCTCCAAGTC	CiaH WT 5'
1167	TTGTAAGACAGCTAGtGGtgcg	CiaH T228A for mutant selection 3'
1168	TACTGTAATATTACCTCGCAGTGAG	CiaH WT 3'
1169	ACAGCTATGACATGATTACGAATTCATGTCAATCCTTATTGTCGTTGT	DltS T184A Gibson pG 5'
1170	GCTCGTATAGCTGCAATAGGcGctTTCAGCTCATGACTCGCATCTGA	DltS T184A
1171	GATGCGAGTCATGAGCTGAAagCgCCTATTGCAGCTATACGAGCCAAC	DltS T184A
1172	cctgcaggtcgactctagaggatccAGATAAGCCTAGACCAAAACTGAG	DltS T184A Gibson pG 3'
1173	AAATTGCGCTTTTTAAAAGCAGAC	DltS WT 5'
1174	TCGTATAGCTGCAATAGGcGct	DltS T184A for mutant selection 3'
1175	CATGGTATTGGTCCAAAATCCATC	DltS WT 3'
1037	ACAGCTATGACATGATTACGAATTCAAATTAAAATATTATATTGTTATTG	SaeS T133A Gibson pG 5'
1176	TGATTGTATAGAGGTAATTGGtGctTTGATATCATGTGAAAGTTGTGC	SaeS T133A
1177	GCACAACTTTCACATGATATCAAagCaCCAATTACCTCTATACAATCA	SaeS T133A
1040	cctgcaggtcgactctagaggatccAGCCTTGGTCAATAATATCGATAAC	SaeS T133A Gibson pG 3'
1041	AATTTAGTACAGACAATACCCCAAC	SaeS WT 5'
1178	TGTATAGAGGTAATTGGtGct	SaeS T133A for mutant selection 3'
1043	GTGAAGATTCTACACGATAAAGACG	SaeS WT 35'
1179	ACAGCTATGACATGATTACGAATTCTTTTAAGATTGAAACGGTGAGAGG	HssS T150A Gibson pG 5'
1180	ATTAGCTACTGCAGCAATCGGtGctTTTAGCTCATGAGAAACATTAGTG	HssS T150A
1181	ATGTTTCTCATGAGCTAAAagCaCCGATTGCTGCAGTAGCTAATATTG	HssS T150A
1182	cctgcaggtcgactctagaggatccATTTCCTTGTTGATTATGCGACTG	HssS T150A Gibson pG 3'
1183	ATGGATACTGATTTAGATGAGCGG	HssS WT 5'
1184	GCTACTGCAGCAATCGGtGct	HssS T->A for mutant selection 3'
1185	ATTCTGTTCCAATTTCCAACTGAC	HssS WT 3'
1186	ACAGCTATGACATGATTACGAATTCGTGTTAACTATCCTTGCAGACAAC	RelS T208A Gibson pG 5'
1187	GCGGAGATGATAGCAAGTGGtGccTTTAGTTCATGTCCTGCATTGGTAA	RelS T208A
1188	CAATGCAGGACATGAACTAAAggCaCCACTTGCTATCATCTCCGCTAATA	RelS T208A
1189	cctgcaggtcgactctagaggatccACGATAGAAAGACCAATACCATATC	RelS T208A Gibson pG 3'
1190	GACTTCGTTTTATCGGAATAGCTG	RelS WT 5'
1191	AGATGATAGCAAGTGGtGcc	RelS T->A for mutant selection 3'
1192	CAATTGCAGTCCCTTTAATCTTAAATG	RelS WT 3'
1193	ACAGCTATGACATGATTACGAATTCAAGAGAGCCATGATATTATTCGCT	HK10655 T267A gibson pG 5'
1194	ATCCTTGGATGGACATTAAAGGaGcgCGTAACTCGTGGGAGGCATTTTG	HK10655 T267A
1195	TGCCTCCCACGAGTTACGcgCtCCTTTAATGTCCATCCAAGGATATAC	HK10655 T267A
1196	cctgcaggtcgactctagaggatccATCACTCTCAGCGATGATATTACC	HK10655 T267A gibson pG 3'
1197	AACCAAGATAGCATCTTTGTTTGG	HK10655 WT 5'
1198	TTGGATGGACATTAAAGGaGcg	HK10655 T->A for mutant selection 3'
1199	AGGAAAAGTTAGGCAATTTTGTGG	HK10655 WT 3'
1200	ACAGCTATGACATGATTACGAATTCTGGAAAGTCAGAGATTTGATAGCAG	VikS T221A gibson pG 5'
1201	GATTTTACAGATGTCAAAGGaGcgCGAAGTTCATGAGAAACATTAGATAC	VikS T221A
1202	GTTTCTCATGAACTTCGcgCtCCTTTGACATCTGTAAAATCTTATTTAG	VikS T221A
1203	cctgcaggtcgactctagaggatccTTTTGCAATTGACAAACCAAGTC	VikS T221A gibson pG 3'
1204	AATAGTGCTGCAAATATTAGGTCG	VikS WT 5'
1205	TTTACAGATGTCAAAGGaGcg	VikS T->A for mutant selection 3'
1206	TAGACCCTTTACCATACTCACTCT	VikS WT 3'
1207	ACAGCTATGACATGATTACGAATTCAGTCTATGACCAAAATGGAAAAG	HK11030 T245A gibson pG
1208	GAAAGTATAACTGTTACAGGgGcgCGTAGTTCATGAGAAACATCATTG	HK11030 T245A
1209	GATGTTTCTCATGAACTACGcgCcCCTGTAACAGTTATACTTTCTGA	HK11030 T245A
1210	cctgcaggtcgactctagaggatccTAAACCAATTCCAGACTGACTATC	HK11030 T245A gibson pG
1211	TTAGCTAAAGGTCATCGGTATGAG	HK11030 WT 5'
1212	AGTATAACTGTTACAGGgGcg	HK11030 T->A (avec 5')
1213	GCCATCATCAGGTTTAGAATCAAC	HK11030 WT 3
1214	ACAGCTATGACATGATTACGAATTCGATAGTTACGAGGAGATAACACCA	PhoS T345A Gibson 5'
1215	CAGAAATAACATGAAGCGGtGccTTCAATTCATGAGAGACATTGGCAG	PhoS T345A
1216	CAATGTCTCTCATGAATTGAAggCaCCGCTTCATGTTATTTCTGGTTAC	PhoS T345A
1217	cctgcaggtcgactctagaggatccGATAGAAACGTTCGAAAATACGT	PhoS T345A Gibson 3'
1218	ATCTTCTCCTTGGTATGATGAGTC	PhoS WT 5'
1219	GAAATAACATGAAGCGGtGcc	PhoS T->A for mutant selection 3'
1220	ATTGTTTGTGAAGTAAAACGGTCA	PhoS WT 3'
1221	ACAGCTATGACATGATTACGAATTCTGGAGCTTTATTCTAAAAGTAGTGAC	VncS T245A gibson pG 5'
1222	TATCTTTAGGCTGGAAAGAGGtGccTTAAGTTCGTGGGACGCCCCCTTA	VncS T245A
1223	GGGCGTCCCACGAACTTAAggCaCCTCTTTCCAGCCTAAAGATATTAC	VncS T245A
1224	cctgcaggtcgactctagaggatccAATTTTCACCATGTAATATTTCATACT	VncS T245A gibson pG 3'
1225	GAGACGAGGAAAGTAAAAATCCAC	VncS WT 5'
1226	TCTTTAGGCTGGAAAGAGGtGcc	VncS T->A for mutant selection 3'
1227	ACGCAATAAAATAACACGGTTTTC	VncS WT 3'
1228	ACAGCTATGACATGATTACGAATTCGGAGGGATTCTCTATTATCACTACC	HK02290 H288A gibson pG 5'
1229	GTGTCATCATAGCAAATGTtgcgCCTAAACTATCATGCAAATCACG	HK02290 H288A
1230	GATTTGCATGATAGTTTAGGcgcaACATTTGCTATGATGACACTAAAG	HK02290 H288A
1231	cctgcaggtcgactctagaggatccAATATGAGTTGGTTTACTTCGGGA	HK02290 H288A gibson pG 3'
1232	ATCTCAGAAGAGGCATTCAATTTG	HK02290 H288A WT 5'
1233	TGTCATCATAGCAAATGTtgcg	HK02290 H->A for mutant selection 3'
1234	TCTTCCATCAAAAGTAATTGGCAC	HK02290 H288A WT 3'
1235	ACAGCTATGACATGATTACGAATTCACCTTTTGAAACGTGTCAAATTAGT	LiaS Q149A gibson pG 5'
1236	ACCATGGAAGCTGCGAACAAATCagcgCTAACTGTGTCGTGTAAATCAC	LiaS Q149A
1237	GTGATTTACACGACACAGTTAGcgctGATTTGTTCGCAGCTTCCATGGT	LiaS Q149A
1238	cctgcaggtcgactctagaggatccGACTGAGAAGCTGTAAATTTCCTG	LiaS Q149A gibson pG 3'
1239	AGTTCTGTTTACGGTAGTGTACAG	LiaS WT 5'
1240	TGGAAGCTGCGAACAAATCagcg	LiaS Q->A for mutant selection 3'
1241	CATCTCATGGTCATCAACAAGTAC	LiaS WT 3'
1263	ACAGCTATGACATGATTACGAATTCTACACTTAATGTTAATATGACACGC	BceS V124A gibson pG 5'
1264	TGAAATAGCTGCCAATGGtgCcTTCATTTGGTGCGACCACATCTTTATC	BceS V124A
1265	GATGTGGTCGCACCAAATGAAgGcaCCATTGGCAGCTATTTCATTAATG	BceS V124A
1266	cctgcaggtcgactctagaggatccTTGTCATATATAACCCCATGCCTG	BceS V124A gibson pG 3'
1267	CTCATGCATCCTAAACAAGTAGTC	BceS WT 5'
1268	TGAAATAGCTGCCAATGGtgCc	BceS V->A for mutant selection 3'
1269	CCGAAATGGACAAATTCAGACTAG	BceS WT 3'
1574	ACAGCTATGACATGATTACGAATTCTTGATGATTCCCATAGATACGTC	∆pbsP Gibson 5'
1576	TGGTCAATTCGCCGATTGAAAGTTGCGACAGGTCTAACTGCGCTAGGC	∆pbsP
1575	GCCTAGCGCAGTTAGACCTGTCGCAACTTTCAATCGGCGAATTGACCA	∆pbsP
1579	cctgcaggtcgactctagaggatccTTAATAGTCGTGAGCATCCGAGTG	∆pbsP Gibson 3'
379	TGAAAGTCAAGAAGCAGAGACA	pbsP 5'
380	TTTGATAGTTGGGGTATTGTCTG	pbsP 3'
1572	ACAGCTATGACATGATTACGAATTCTGAAAGGCTTGGAAATAAAGTCATC	pbsP ∆internal Gibson 5'
1405	GTAGAAAGTAGTACTGATAAGGCAATGTCTAAAAATTTACCTAATACAG	pbsP ∆internal
1404	CTGTATTAGGTAAATTTTTAGACATTGCCTTATCAGTACTACTTTCTAC	pbsP ∆internal
1571	cctgcaggtcgactctagaggatccTATTATGATTTTATGGGGCATCAGC	pbsP ∆internal Gibson 3'
1407	ACAGCTATGACATGATTACGAATTCGTGTTAACGAAACGATTCCATATGA	pbsP ∆LPxTG Gibson 5'
1408	GTTCTGAATTAAATACTATCCCTATAAATTTTTAGACATCATAGACAT	pbsP ∆LPxTG
1409	ATGTCTATGATGTCTAAAAATTTATAGGGATAGTATTTAATTCAGAAC	pbsP ∆LPxTG
1410	cctgcaggtcgactctagaggatccTAACCAAATCACCAATCGTCAATAC	pbsP ∆LPxTG Gibson 3'
1590	AAGCCACAATTAGAGTTTATGGTG	pbsP 5' internal
1411	ACAGCTATGACATGATTACGAATTCAGGGTAAATACTTCTACCAAGTCTC	integratif - terminateur pbsP - Gibson pG 5'
1412	cctgcaggtcgactctagaggatccAAAAACTTTGAGCAAATTGCTCAAAGTTTtAATACTATCCCTATCTTTGTTTAG	integratif - terminateur pbsP - Gibson pG 3'
1578	ACAGCTATGACATGATTACGAATTCtcATGGTAAAACACTAGCTGTTTTG	∆bvaP Gibson 5'
1116	CCAAAAGAAAGAGGTAATTCTTAcGGCTTAAATATATAAAGTAGATTAATG	∆bvaP
1115	CATTAATCTACTTTATATATTTAAGCCgTAAGAATTACCTCTTTCTTTTGG	∆bvaP
1577	cctgcaggtcgactctagaggatccTGTTCAATTCGATTCGTCAAGTG	∆bvaP Gibson 3'
1118	GAACAACTAGCTTACCTCAAAGAAC	bvaP 5'
1119	ACATAGCAACGAAGAATAAACCGAC	bvaP 3'
1600	cctgcaggtcgactctagaggatccAATAATACTGGCGGCAATATGATC	∆bceAB Gibson 5'
1601	AGAAATCGCAAGTACTGTCAAACCTTTAAAATCGACGTCTTGTAGAGC	∆bceAB
1602	GCTCTACAAGACGTCGATTTTAAAGGTTTGACAGTACTTGCGATTTCT	∆bceAB
1603	ACAGCTATGACATGATTACGAATTCCTGTTGGATAAATTGTTGACTTC	∆bceAB Gibson 3'
1604	AGACTGTACGAAGAGATACCCTAG	bceAB 5'
1605	ATCTTGGCTAGACAATAACCCTTC	bceAB 3'
1606	cctgcaggtcgactctagaggatccTCTTACAAGAAGTAGGTATGAGCA	BceR D55A Gibson 5'
1607	ACCATTAAAATAGGGTAACGTAATtgcCATTAGTATCAAATCGGGTTGAAATG	BceR D55A
1608	CATTTCAACCCGATTTGATACTAATGgcaATTACGTTACCCTATTTTAATGGT	BceR D55A
1609	ACAGCTATGACATGATTACGAATTCTGTTCTCTTAAAAACTGGCGTATC	BceR D55A Gibson 3'
1610	ATAAGCAATACTCAGAAGGTCATGA	BceR 5'
1611	CATTAAAATAGGGTAACGTAATtg	BceR D->A for mutant selection 3'
1612	AGGAATTAAACAAATAGGGCATTGG	BceR 3'
1663	cctgcaggtcgactctagaggatccGAACGATGAGTGAGTATGATTTGGC	∆bceD Gibson 5'
1664	CTTAATCAATTCTAATACTATCAGTATGCAATCTAATCAGTTCTTTTCG	∆bceD
1665	CGAAAAGAACTGATTAGATTGCATACTGATAGTATTAGAATTGATTAAG	∆bceD
1666	ACAGCTATGACATGATTACGAATTCATAATCCTCCTCTTGGAATTGACG	∆bceD Gibson 3'
1667	TTACAAGTGACGTATCAGGGACAG	bceD 5'
1668	CAGTCACCACTTTATTTAACGCTG	bceD 3'
1718	cctgcaggtcgactctagaggatccAAGTTTTTGGGTATATCTTTGGCG	∆bceO Gibson 5'
1719	CAACATTCAAACCAGTTGAATTTCTATTTAAATTGAGGGCATGGACTTGT	∆bceO
1720	ACAAGTCCATGCCCTCAATTTAAATAGAAATTCAACTGGTTTGAATGTTG	∆bceO
1709	ACAGCTATGACATGATTACGAATTCCTACATATTTACCGCCTAATCA	∆bceO Gibson 3'
1710	TGTGAAACTATAAGGAACAGAAAGC	bceO 5'
1711	AAAGAAATTGAGTTACCCTTGGGTA	bceO 3'
1594	cctgcaggtcgactctagaggatccTTCACTAATGAACCGATTCTGAC	∆bceP Gibson 5'
1595	CCAAGACTGTGACTCTTGTAAAGGTCCTAAAATTCCTAAAACTATAAG	∆bceP
1596	CTTATAGTTTTAGGAATTTTAGGACCTTTACAAGAGTCACAGTCTTGG	∆bceP
1597	ACAGCTATGACATGATTACGAATTCTTGGTTATCAAACTACGAGCAATC	∆bceP Gibson 3'
1598	ACTCAATACTTCTGTTAACCGTTG	bceP 5'
1599	CTGAATTACGGTAATCTAACGCTG	bceP 3'
1100	CATTATGCTTCTCCTTTCggatcc	Inverse PCR for pEX-Cter 3
1101	gctggagcaggtgccggtGACTAC	Inverse PCR for pEX-Cter 3
1306	ggatccGAAAGGAGAAGCATAATGAAAAAAATACTTATCGTTGATG	VikR - pEX-Cter 3 gibson
1307	GTAGTCaccggcacctgctccagcTTCgTAAGACTTCATGTAATAACCTA	VikR - pEX-Cter 3 gibson
1312	ggatccGAAAGGAGAAGCATAATGAGAGTATTAATTGCAGAAGATG	RelR - pEX-Cter 3 gibson
1313	GTAGTCaccggcacctgctccagcGCCACCATTTATTTCACTTAATTTAT	RelR - pEX-Cter 3 gibson
1399	atctGGAATTCTAGGTATGCTTAGTCTAGCCTTTG	pTCV-lac Eco P saeRS
1400	acatGGATCCtTCATATCCTGCTTGCTCTAGATAAC	pTCV-lac Bam P saeRS
428Plac1	ACGGAATTCCAGAGGAAGCGTAAGGATAAA	p0428 Eco pTCV_lac
428Plac2	GGGGATCCAGCTCCAACTTTCAATCGGCG	p0428 Bam pTCV_lac
qPCR
q65F	AGGTTCACGTTCACTGCCAT	gyrA / BQ8897_RS05455
q65R	AATGGATGGGGATGGTGCTG	gyrA / BQ8897_RS05455
q12F	TCGCCGATTGAAAGTTGGAG	pbsP / BQ8897_RS02735
q12R	GCTGTTGGGGCTGTAATGGTTG	pbsP / BQ8897_RS02735
q46F	TTGGTCTTGTCTCAGCAATG	bvaP / BQ8897_RS09040
q46R	GGTGCTGTGAAAGTTGAAGC	bvaP / BQ8897_RS09040
q49F	AGTTCGAGAACCCAACCAAC	saeR / BQ8897_RS02740
q49R	AAAGTCATCTGCACCCATACTC	saeR / BQ8897_RS02740
q50F	CGTCAAACAAACCGTCTTAACC	saeS / BQ8897_RS02745
q50R	TTTATGAGGTTCAGCCGTGTC	saeS / BQ8897_RS02745
q14F	ATCATCGGAGGAGGCGTTAATC	cylE / BQ8897_RS04115
q14R	TTGCTGACGCTTGGTAGTTG	cylE / BQ8897_RS04115
q58F	TTGATATTGCACGCGCCTTG	cylA / BQ8897_RS04105
q58R	AAATCGCGACGAGATTGAGG	cylA / BQ8897_RS04105
q59F	ATTTCAACCGCCTGTTCTGC	cylI / BQ8897_RS04125
q59R	TCACAGCCACCACAAATAGC	cylI / BQ8897_RS04125
q60F	TTAAATCCTTCCTGACCATTCC	hvgA / BQ8897_RS10700
q60R	ATACAAATTCTGCTGACTACCG	hvgA / BQ8897_RS10700
q85F	ACAGCGTGGTTTGTATTCGC	bceS / BQ8897_RS05510
q85R	TATGTTTACCGCCTCCATACCG	bceS / BQ8897_RS05510
q89F	GTCAATCTTTGCGGTAGTCATGG	bceA / BQ8897_RS05520
q89R	TAGACTAGCTACACGCGCAAC	bceA / BQ8897_RS05520
q87F	AGCCTACGACACTGCTAATCG	bceC / BQ8897_RS07125
q87R	TCGATTGAGTCCCTTGTCCTTG	bceC / BQ8897_RS07125
q84F	GCTATCATGTCTCTAGTGTCAGC	bceR / BQ8897_RS05525
q84R	GTATCAAATCGGGTTGAAATGCG	bceR / BQ8897_RS05525
