## Supplemental Tables S1 to S6 for "Signal-independent activation reveals two-component regulatory networks": Supp Table S6.xlsx

### Sheet: S6 vectors
Supplementary Table S6: Vector and mutant construction
Vector	Description	Construction
pG1	thermosentitive shuttle vector for GBS mutant construction (oriR pUC, oriRts pWV01, eryR)	Matrix for inverse PCR with primers 879 + 880 for Gibson assembly
pG_CiaH T228A	vector for chromosomal substitution	PCR1 = Matrix gDNA BM110, primers 1162+1163 (5' homologous region) PCR2 = Matrix gDNA BM110, primers 1164+1165 (3' homologous region) Overlap PCR = matrix PCR1+PCR2, primers 1162+1165 (substitution cassette) Gibson assembly = PCR3 + iPCR pG1 (vector) Discriminatory PCR GBS mutant = primers 1166+1167 (mutant screening) PCR for sanger sequencing = 1166+1168 (mutant validation)
pG_DltS T184A	vector for chromosomal substitution	PCR1 = Matrix gDNA BM110, primers 1169+1170 (5' homologous region) PCR2 = Matrix gDNA BM110, primers 1171+1172 (3' homologous region) Overlap PCR = matrix PCR1+PCR2, primers 1169+1172 (substitution cassette) Gibson assembly = PCR3 + iPCR pG1 (vector) Discriminatory PCR GBS mutant = primers 1173+1174 (mutant screening) PCR for sanger sequencing = 1173+1175 (mutant validation)
pG_SaeS T133A	vector for chromosomal substitution	PCR1 = Matrix gDNA BM110, primers 1037+1176 (5' homologous region) PCR2 = Matrix gDNA BM110, primers 1177+1040 (3' homologous region) Overlap PCR = matrix PCR1+PCR2, primers 1037+1040 (substitution cassette) Gibson assembly = PCR3 + iPCR pG1 (vector) Discriminatory PCR GBS mutant = primers 1041+1178 (mutant screening) PCR for sanger sequencing = 1041+1043 (mutant validation)
pG_HssS T150A	vector for chromosomal substitution	PCR1 = Matrix gDNA BM110, primers 1179+1180 (5' homologous region) PCR2 = Matrix gDNA BM110, primers 1181+1182 (3' homologous region) Overlap PCR = matrix PCR1+PCR2, primers 1179+1182 (substitution cassette) Gibson assembly = PCR3 + iPCR pG1 (vector) Discriminatory PCR GBS mutant = primers 1183+1184 (mutant screening) PCR for sanger sequencing = 1183+1185 (mutant validation)
pG_RelS T208A	vector for chromosomal substitution	PCR1 = Matrix gDNA BM110, primers 1186+1187 (5' homologous region) PCR2 = Matrix gDNA BM110, primers 1188+1189 (3' homologous region) Overlap PCR = matrix PCR1+PCR2, primers 1186+1189 (substitution cassette) Gibson assembly = PCR3 + iPCR pG1 (vector) Discriminatory PCR GBS mutant = primers 1190+1191 (mutant screening) PCR for sanger sequencing = 1190+1192 (mutant validation)
pG_HK10655 T267A	vector for chromosomal substitution	PCR1 = Matrix gDNA BM110, primers 1193+1194 (5' homologous region) PCR2 = Matrix gDNA BM110, primers 1195+1196 (3' homologous region) Overlap PCR = matrix PCR1+PCR2, primers 1193+1196 (substitution cassette) Gibson assembly = PCR3 + iPCR pG1 (vector) Discriminatory PCR GBS mutant = primers 1197+1198 (mutant screening) PCR for sanger sequencing = 1197+1199 (mutant validation)
pG_VikS T221A	vector for chromosomal substitution	PCR1 = Matrix gDNA BM110, primers 1200+1201 (5' homologous region) PCR2 = Matrix gDNA BM110, primers 1202+1203 (3' homologous region) Overlap PCR = matrix PCR1+PCR2, primers 1200+1203 (substitution cassette) Gibson assembly = PCR3 + iPCR pG1 (vector) Discriminatory PCR GBS mutant = primers 1204+1205 (mutant screening) PCR for sanger sequencing = 1204+1206 (mutant validation)
pG_HK11030 T245A	vector for chromosomal substitution	PCR1 = Matrix gDNA BM110, primers 1207+1208 (5' homologous region) PCR2 = Matrix gDNA BM110, primers 1209+1210 (3' homologous region) Overlap PCR = matrix PCR1+PCR2, primers 1207+1210 (substitution cassette) Gibson assembly = PCR3 + iPCR pG1 (vector) Discriminatory PCR GBS mutant = primers 1211+1212 (mutant screening) PCR for sanger sequencing = 1211+1213 (mutant validation)
pG_PhoS T345A	vector for chromosomal substitution	PCR1 = Matrix gDNA BM110, primers 1214+1215 (5' homologous region) PCR2 = Matrix gDNA BM110, primers 1216+1217 (3' homologous region) Overlap PCR = matrix PCR1+PCR2, primers 1214+1217 (substitution cassette) Gibson assembly = PCR3 + iPCR pG1 (vector) Discriminatory PCR GBS mutant = primers 1218+1219 (mutant screening) PCR for sanger sequencing = 1218+1220 (mutant validation)
pG_VncS T245A	vector for chromosomal substitution	PCR1 = Matrix gDNA BM110, primers 1221+1222 (5' homologous region) PCR2 = Matrix gDNA BM110, primers 1223+1224 (3' homologous region) Overlap PCR = matrix PCR1+PCR2, primers 1221+1224 (substitution cassette) Gibson assembly = PCR3 + iPCR pG1 (vector) Discriminatory PCR GBS mutant = primers 1225+1226 (mutant screening) PCR for sanger sequencing = 1225+1227 (mutant validation)
pG_HK02290 H288A	vector for chromosomal substitution	PCR1 = Matrix gDNA BM110, primers 1228+1229 (5' homologous region) PCR2 = Matrix gDNA BM110, primers 1230+1231 (3' homologous region) Overlap PCR = matrix PCR1+PCR2, primers 1228+1231 (substitution cassette) Gibson assembly = PCR3 + iPCR pG1 (vector) Discriminatory PCR GBS mutant = primers 1232+1233 (mutant screening) PCR for sanger sequencing = 1232+1234 (mutant validation)
pG_LiaS Q149A	vector for chromosomal substitution	PCR1 = Matrix gDNA BM110, primers 1235+1236 (5' homologous region) PCR2 = Matrix gDNA BM110, primers 1237+1238 (3' homologous region) Overlap PCR = matrix PCR1+PCR2, primers 1235+1238 (substitution cassette) Gibson assembly = PCR3 + iPCR pG1 (vector) Discriminatory PCR GBS mutant = primers 1239+1240 (mutant screening) PCR for sanger sequencing = 1239+1241 (mutant validation)
pG_BceS V124A	vector for chromosomal substitution	PCR1 = Matrix gDNA BM110, primers 1263+1264 (5' homologous region) PCR2 = Matrix gDNA BM110, primers 1265+1266 (3' homologous region) Overlap PCR = matrix PCR1+PCR2, primers 1263+1266 (substitution cassette) Gibson assembly = PCR3 + iPCR pG1 (vector) Discriminatory PCR GBS mutant = primers 1267+1268 (mutant screening) PCR for sanger sequencing = 1267+1269 (mutant validation)
pG_∆pbsP	vector for chromosomal deletion	PCR1 = Matrix gDNA BM110, primers 1574+1576 (5' homologous region) PCR2 = Matrix gDNA BM110, primers 1575+1579 (3' homologous region) Overlap PCR = matrix PCR1+PCR2, primers 1574+1579 (deletion cassette) Gibson assembly = PCR3 + iPCR pG1 (vector) Discriminatory PCR GBS mutant = primers 379+380 (mutant screening and sequencing validation)
pG_pbsP ∆internal	vector for chromosomal deletion	PCR1 = Matrix gDNA BM110, primers 1572+1405 (5' homologous region) PCR2 = Matrix gDNA BM110, primers 1404+1571 (3' homologous region) Overlap PCR = matrix PCR1+PCR2, primers 1572+1571 (deletion cassette) Gibson assembly = PCR3 + iPCR pG1 (vector) Discriminatory PCR GBS mutant = primers 379+380 (mutant screening and sequencing validation)
pG_pbsP ∆LPxTG	vector for chromosomal deletion	PCR1 = Matrix gDNA BM110, primers 1407+1408 (5' homologous region) PCR2 = Matrix gDNA BM110, primers 1409+1410 (3' homologous region) Overlap PCR = matrix PCR1+PCR2, primers 1407+1410 (deletion cassette) Gibson assembly = PCR3 + iPCR pG1 (vector) Discriminatory PCR GBS mutant = primers 1590+380 (mutant screening and sequencing validation)
pG_pbsP term	vector for chromosomal integration	PCR1 = Matrix gDNA BM110, primers 1411+1412 (5' homologous region) Gibson assembly = PCR1 + iPCR pG1 (vector) Discriminatory PCR GBS mutant = primers 1590+380 (mutant screening and sequencing validation)
pG_∆bvaP	vector for chromosomal deletion	PCR1 = Matrix gDNA BM110, primers 1578+1116 (5' homologous region) PCR2 = Matrix gDNA BM110, primers 1115+1577 (3' homologous region) Overlap PCR = matrix PCR1+PCR2, primers 1578+1577 (deletion cassette) Gibson assembly = PCR3 + iPCR pG1 (vector) Discriminatory PCR GBS mutant = primers 1118+1119 (mutant screening and sequencing validation)
pG_∆bceAB	vector for chromosomal deletion	PCR1 = Matrix gDNA BM110, primers 1600+1601 (5' homologous region) PCR2 = Matrix gDNA BM110, primers 1602+1603 (3' homologous region) Overlap PCR = matrix PCR1+PCR2, primers 1600+1603 (deletion cassette) Gibson assembly = PCR3 + iPCR pG1 (vector) Discriminatory PCR GBS mutant = primers 1604+1605 (mutant screening and sequencing validation)
pG_∆bceR D55A	vector for chromosomal substitution	PCR1 = Matrix gDNA BM110, primers 1606+1607 (5' homologous region) PCR2 = Matrix gDNA BM110, primers 1608+1609 (3' homologous region) Overlap PCR = matrix PCR1+PCR2, primers 1606+1609 (substitution cassette) Gibson assembly = PCR3 + iPCR pG1 (vector) Discriminatory PCR GBS mutant = primers 1610+1611 (mutant screening) PCR for sanger sequencing = 1610+1612 (mutant validation)
pG_∆bceD	vector for chromosomal deletion	PCR1 = Matrix gDNA BM110, primers 1663+1664 (5' homologous region) PCR2 = Matrix gDNA BM110, primers 1665+1666 (3' homologous region) Overlap PCR = matrix PCR1+PCR2, primers 1663+1666 (deletion cassette) Gibson assembly = PCR3 + iPCR pG1 (vector) Discriminatory PCR GBS mutant = primers 1667+1668 (mutant screening and sequencing validation)
pG_∆bceO	vector for chromosomal deletion	PCR1 = Matrix gDNA BM110, primers 1718+1719 (5' homologous region) PCR2 = Matrix gDNA BM110, primers 1720+1709 (3' homologous region) Overlap PCR = matrix PCR1+PCR2, primers 1718+1709 (deletion cassette) Gibson assembly = PCR3 + iPCR pG1 (vector) Discriminatory PCR GBS mutant = primers 1710+1711 (mutant screening and sequencing validation)
pG_∆bceP	vector for chromosomal deletion	PCR1 = Matrix gDNA BM110, primers 1594+1595 (5' homologous region) PCR2 = Matrix gDNA BM110, primers 1596+1597 (3' homologous region) Overlap PCR = matrix PCR1+PCR2, primers 1594+1597 (deletion cassette) Gibson assembly = PCR3 + iPCR pG1 (vector) Discriminatory PCR GBS mutant = primers 1598+1599 (mutant screening and sequencing validation)
pTCV-tetO-VikR-FLAG	vector for epitope-tagged expression in GBS	PCR1 = Matrix pEX-CterFLAG, primers 1100+1001 (inverse PCR) PCR2 = Matrix gDNA BM110, primers 1306+1307 (VikR) Gibson assembly PCR1+PCR2 (pEX-VikR-FLAG) Cloning of VikR-FLAG insert (BamHI-PstI) in pTCV-tetO
pTCV-tetO-RelR-FLAG	vector for epitope-tagged expression in GBS	PCR1 = Matrix pEX-CterFLAG, primers 1100+1001 (inverse PCR) PCR2 = Matrix gDNA BM110, primers 1312+1313 (RelR) Gibson assembly PCR1+PCR2 (pEX-RelR-FLAG) Cloning of RelR-FLAG insert (BamHI-PstI) in pTCV-tetO
pTCV-lac_PsaeRS	vector for ß-gal promoter activity in GBS	PCR1 = Matrix gDNA BM110, primers 1399+1400 (Promoter saeRS) Cloning (EcoRI-BamHI) in pTCV-lac
pTCV-lac_PpbsP	vector for ß-gal promoter activity in GBS	PCR1 = Matrix gDNA BM110, primers 428Plac1+428Plac2 (Promoter pbsP) Cloning (EcoRI-BamHI) in pTCV-lac
